# Phloem loading via the abaxial bundle sheath cells in maize leaves

**DOI:** 10.1101/2020.09.06.284943

**Authors:** Margaret Bezrutczyk, Nora R. Zöllner, Colin P. S. Kruse, Thomas Hartwig, Tobias Lautwein, Karl Köhrer, Wolf B. Frommer, Ji-Yun Kim

## Abstract

Leaves are asymmetric, with differential functionalization of abaxial and adaxial tissues. The bundle sheath (BS) surrounding the vasculature of the C3 crop barley is dorsoventrally differentiated into three domains: adaxial structural, lateral S-type, and abaxial L-type. S-type cells seem to transfer assimilates towards the phloem. Here we used single-cell RNA sequencing to investigate BS differentiation in C4 maize. Abaxial BS (^ab^BS) cells of rank-2 intermediate veins specifically expressed three SWEET sucrose uniporters (*SWEET13a, b*, and *c*) and UmamiT amino acid efflux transporters. *SWEET13a, b, c* were also identified in the phloem parenchyma (PP). Thus maize acquired a unique mechanism for phloem loading in which ^ab^BS cells provide the main pathway for apoplasmic sucrose transfer towards the phloem. This pathway predominates in veins responsible for phloem loading (rank-2 intermediate), while rank-1 intermediate and major veins export sucrose from the phloem parenchyma (PP) adjacent to the sieve element companion cell (SE/CC) complex, as in Arabidopsis. We surmise that ^ab^BS identity is subject to dorsoventral patterning and has components of PP identity. These observations provide first insights into the unique transport-specific properties of ^ab^BS cells and support for a modification to the canonical phloem loading pathway of maize, which may be generalizable to other C4 monocots.
