## Supplementary Table 5 for "Phloem loading via the abaxial bundle sheath cells in maize leaves"

### Sheet: primers
primer name	sequence
13a cDNA fwd	ATTGCAAGAGTTTGAGCCAAC
13a cDNA SP6 rev	ATTTAGGTGACACTATAGGAAACTTGTGGTAGCTAACAAC
13a cDNA fwd	TTAGAGAGTAGGAGAAGTAGT
13a cDNA SP6 rev	ATTTAGGTGACACTATAGAGAAGACGTTACACATAAAAAGG
13b cDNA fwd	CAGAGAACTCAGAGCTCTTCGT
13b cDNA SP6 rev	ATTTAGGTGACACTATAGTAAACAAAGCTAAGGGTTGGAATA
13c cDNA fwd	AGACAGCAGAGGACACTC
13c cDNA SP6 rev	ATTTAGGTGACACTATAGAATACATATCTGCAATATAATGC
SUT1 cDNA fwd	CACACCACACCTCACGTCTC
SUT1 cDNA rev	TTCTGATGAACCGTCTGCTG
13a 5’UTR antisense probe rev	ATTTAGGTGACACTATAGTGATGGGTACAAAGGGG
13a central antisense probe fwd	GCGACTGCCGAGGGC
13a central antisense probe rev	ATTTAGGTGACACTATAGTGGGCAGCATCGC
13a 3’UTR antisense probe fwd	GATCGATCGCGTGCAT
13b 5’UTR antisense probe rev	ATTTAGGTGACACTATAGCCATCGCGACACAAAAAGG
13b central antisense probe fwd	ATGAACAAGACGCCGGTG
13b central antisense probe rev	ATTTAGGTGACACTATAGGGCGCGATTGCTTCAG
13b 3’UTR antisense probe fwd	CTTCTCCATCATCGCAA
13c 5’UTR antisense probe rev	ATTTAGGTGACACTATAGGATACAAATTAAGGCGAATG
13c central antisense probe fwd	TGAACAAGACGCCGCT
13c central antisense probe rev	ATTTAGGTGACACTATAGGCGGCTGCTTCTGTAG
13c 3’UTR antisense probe fwd	CTAGATCTCATGCCCGTG
13a 5'UTR sense SP6 fwd	ATTTAGGTGACACTATAGATTGCAAGAGTTTGAGCCAAC
13a 5’UTR sense rev	TGATGGGTACAAAGGGG
13a central sense SP6 fwd	ATTTAGGTGACACTATAGGCGACTGCCGAGGGC
13a central sense rev	TGGGCAGCATCGCCG
13a 3’UTR sense SP6 fwd	ATTTAGGTGACACTATAGGATCGATCGCGTGCAT
13a cDNA sense rev	GAAACTTGTGGTAGCTAACAAC
SUT1 antisense probe1 fwd	CGCGCGCCTGATCGA
SUT1 antisense probe1 rev	ATTTAGGTGACACTATAGAGAGCTGCAGCGCCCA
SUT1 antisense probe2 fwd	GTCGGGTCTCTGTGCTAGTG
SUT1 antisense probe2 rev	ATTTAGGTGACACTATAGTTCTGATGAACCGTCTGCTG
SUT1 sense probe1 fwd	ATTTAGGTGACACTATAGCGCGCGCCTGATCGA
SUT1 sense probe1 rev	AGAGCTGCAGCGCCCA
SUT1 sense probe2 fwd	ATTTAGGTGACACTATAGGTCGGGTCTCTGTGCTAGTG
SUT1 sense probe2 rev	TTCTGATGAACCGTCTGCTG
ZmSWEET13 w/ 2kb promoter rev	gctgcggcggctgcTGCCACGTGGACGGCGGG
GUSplus fwd	cgtccacgtggcagcagccgccgcagcggctgctgccgccAACCGACGAACTAGTCTG
GUSplus rev	gatcgagaatctaCACGTGATGGTGATGGTG
ZmSWEET13 3' UTR fwd	tcaccatcacgtgTAGATTCTCGATCGATCGC
4kb upstream promoter fwd	GATCGGGGTATGTGGCTTTA
4kb upstream promoter rev	CTCGAAGAACACTGCACCAA
13a:GUS to pGG rev	CTAGAGGGCCCATACGCCAAATCTGGGAGTAGCCG
13a:GUS to pGG fwd	AAGCTAAGCTTACCTGATCGGGGTATGTGGCTTTAAGG
pGGBb-AG rev (amplify vector backbone)	AGGTAAGCTTAGCTTGAGCTTGG
pGGBb-AG fwd (amplify vector backbone)	GTATGGGCCCTCTAGAGGATCCC
13a:GUS to pGG fwd	AAGCTAAGCTTACCTGATCGGGGTATGTGGCTTTAAGG
13a:GUS to pGG rev	CTAGAGGGCCCATACGCCAAATCTGGGAGTAGCCG
SUT1_QF	TATTGCTGGCTTAGTGGTCCAAC
SUT1_QR	ACAATGACGGCAAGGCAGATG
UmamiT21_QF	CGTCCTTTACGTGGGTTTTGTG
UmamiT21_QR	TGCCGAGGTGCACGATCT
AAP56_QF	ATTGATCGAGATCCAGGATACACTC
AAP56_QR	GTTGCCCGGAGCATTCGAA
ZmSweet13a_qF1	cagacgaagagcgtggagta
ZmSweet13a_qR1	ggtgaaccccaggatgttt
ZmSweet13b_qF1	cgcgccactaagcatcat
ZmSweet13b_qR1	gctgagggtgagcgagag
ZmSweet13c_qF1	cattcactttcggcctccta
ZmSweet13c_qR1	atgcggtagaacgtcggtat
NADP-ME-F	AGGCTCTCTTCAGCCATTCA
NADP-ME-R	TAGGCCTCTCGTTGAAGGAA
NADP-MDH-F	GGGAAGTCAGCATTGGCATAG
NADP-MDH-R	ACAACTAAGACTTTCGCGT
