## Supplementary Table 6 for "Phloem loading via the abaxial bundle sheath cells in maize leaves"

### Sheet: BS protoplast depleted
ensembl_gene_id	description	logFC	AveExpr	P.Value	adj.P.Val
Zm00001d023673	sugars will eventually be exported transporter13b	5.06775	7.13157	0.000192791	0.000405612
Zm00001d042050	Protein RETICULATA-RELATED 4 chloroplastic	4.86178	13.0169	1.52217e-09	2.46592e-07
Zm00001d053015	Fructose-bisphosphate aldolase	4.60919	10.4526	2.08054e-07	1.84715e-06
Zm00001d000164	Phosphoribulokinase chloroplastic	4.54569	8.51603	1.56374e-05	4.40199e-05
Zm00001d035717	WAT1-related protein	4.5067	7.86057	0.0002197	0.0004563
Zm00001d035243	Amino acid permease 6	4.28875	6.06917	0.000309435	0.000596767
Zm00001d019312	beta glucosidase aggregating factor1	4.25481	8.02594	0.000183408	0.000390949
Zm00001d031253	dicarboxylic acid transporter2	4.00104	11.2391	2.16641e-07	1.84715e-06
Zm00001d002038	anti-sigma factor antagonist domain of sulfate transporter91	3.90264	10.9338	2.85686e-07	2.10369e-06
Zm00001d019260		3.80761	6.04497	0.000760092	0.00128265
Zm00001d021672	Pyruvate phosphate dikinase regulatory protein 2	3.67528	9.37311	6.07926e-06	2.14096e-05
Zm00001d023559	Fructose-bisphosphate aldolase	3.60362	15.2039	8.48471e-09	4.56526e-07
Zm00001d016625	Os02g0519800 protein	3.49766	6.8543	0.00105616	0.00167743
Zm00001d023677	sugars will eventually be exported transporter13a	3.49491	10.3792	1.2775e-05	3.83251e-05
Zm00001d004894	ribulose bisphosphate carboxylase small subunit2	3.45517	13.8121	1.73191e-08	4.67615e-07
Zm00001d035115	multidrug and toxic compound extrusion1	3.41701	7.5575	0.000337857	0.000609286
Zm00001d017711	Phosphoribulokinase	3.32942	13.0423	1.40903e-08	4.56526e-07
Zm00001d032332	Quinone oxidoreductase-like protein At1g23740	3.32569	9.33393	1.22446e-05	3.7427e-05
Zm00001d041067	sugars will eventually be exported transporter13c	3.30172	10.0413	1.85168e-06	8.10736e-06
Zm00001d037228	NOD26-like membrane intrinsic protein2	3.30132	10.1247	2.14339e-05	5.42545e-05
Zm00001d003781	Alpha carbonic anhydrase 1 chloroplastic	3.2905	8.67072	3.0776e-05	7.5541e-05
Zm00001d048703	benzoxazinone synthesis4	3.2631	10.6924	2.7253e-06	1.10375e-05
Zm00001d033747	Glutamine synthetase root isozyme 2	3.2558	10.0698	7.56735e-06	2.60832e-05
Zm00001d044925	CP12-1	3.17436	11.8471	4.97788e-08	8.06417e-07
Zm00001d012231	Amino acid permease 6	3.15301	8.71044	7.23496e-05	0.000162787
Zm00001d050889	Oxygen evolving enhancer protein 3	3.07765	5.0451	0.0102537	0.0136156
Zm00001d000316	NADP-dependent malic enzyme%2C chloroplastic	3.05735	15.3422	1.38496e-08	4.56526e-07
Zm00001d052595	Ribulose bisphosphate carboxylase small chain%2C chloroplastic	3.04245	14.1829	3.9783e-08	7.19745e-07
Zm00001d033555	Fumarylacetoacetate (FAA) hydrolase family	3.03014	6.84196	0.00129862	0.00202286
Zm00001d028471	phosphoenolpyruvate carboxykinase1	3.02559	14.8692	6.04411e-08	8.90133e-07
Zm00001d040659	Late embryogenesis abundant protein Lea5	2.98403	10.3916	8.87637e-07	4.22933e-06
Zm00001d023437	glycine decarboxylase1	2.95378	10.9634	7.39807e-07	3.99496e-06
Zm00001d018936	Probable ribose-5-phosphate isomerase 3 chloroplastic	2.8757	10.5432	7.65255e-07	3.99907e-06
Zm00001d048593	RUBISCO activase2	2.75986	13.7997	8.17505e-08	1.10363e-06
Zm00001d049079	myb domain protein 69	2.70616	6.76893	0.00263467	0.00388015
Zm00001d019850	Fatty acyl-CoA reductase 1	2.47671	8.04445	0.000290896	0.000567773
Zm00001d043298	P-loop containing nucleoside triphosphate hydrolases superfamily protein	2.39661	7.95977	0.000330231	0.000609286
Zm00001d051908	OSIGBa0147B06.5 protein	2.26658	10.402	7.81136e-06	2.63633e-05
Zm00001d040002	Metal tolerance protein 10	2.23099	7.90837	0.000799268	0.00133486
Zm00001d023699	glycine cleavage system protein H1	2.22434	10.2554	4.12934e-06	1.52035e-05
Zm00001d020910	Induced stolen tip protein TUB8	1.99307	6.72407	0.0145803	0.0185984
Zm00001d022561	Negatively light-regulated protein	1.98787	7.09329	0.00972469	0.0133508
Zm00001d042840	Sedoheptulose-17-bisphosphatase chloroplastic	1.97036	13.193	5.98112e-07	3.58867e-06
Zm00001d027454	Heavy metal transport/detoxification superfamily protein	1.88684	8.46002	0.000537092	0.00093558
Zm00001d042867	bowman-birk inhibitor1	1.80749	7.95328	0.0228242	0.0281161
Zm00001d035212	Chloroplast stem-loop binding protein of 41 kDa b chloroplastic	1.78898	10.8817	5.4613e-06	1.96607e-05
Zm00001d006010		1.72871	6.91819	0.00680414	0.00942111
Zm00001d048583	Thioesterase family protein%2C mRNA	1.72115	7.36565	0.00561816	0.00791428
Zm00001d006158		1.72032	6.18599	0.087148	0.0973654
Zm00001d014271	Caltractin	1.66455	6.58837	0.0110204	0.0143976
Zm00001d014192	ACT domain-containing protein ACR11	1.66449	10.233	5.93371e-05	0.000139313
Zm00001d039865	triose phosphate isomerase4	1.61919	9.27683	0.000238666	0.000489417
Zm00001d035605	Putative MYB DNA-binding domain superfamily protein	1.52016	12.4883	2.45598e-05	6.12105e-05
Zm00001d033551	Phosphoglycerate mutase-like family protein	1.44704	9.92901	7.1895e-05	0.000162787
Zm00001d048705	benzoxazinone synthesis5	1.36845	11.2112	0.000314448	0.0005993
Zm00001d026137	OSJNBa0084K11.10 protein; protein	1.2185	7.28176	0.0229532	0.0281161
Zm00001d004513	Bifunctional 3-phosphoadenosine 5-phosphosulfate synthetase 2	1.2028	10.9785	4.14057e-05	9.86429e-05
Zm00001d029716	Heavy metal transport/detoxification superfamily protein	1.18472	8.99457	0.000974149	0.00157812
Zm00001d048737		1.06487	10.2081	0.000338492	0.000609286
Zm00001d028260	glutamine synthetase6	1.04265	10.6011	0.000165046	0.000356499
Zm00001d043240	Sulfite exporter TauE/SafE family protein	1.04105	7.99359	0.00993737	0.0134155
Zm00001d032152	cinnamoyl CoA reductase1	1.00839	12.1792	0.00175077	0.00265071

### Sheet: BS protoplast enriched
ensembl_gene_id	description	logFC	AveExpr	P.Value	adj.P.Val
Zm00001d020492	Probable WRKY transcription factor 40	-10.3885	9.51311	8.98605e-08	1.1198e-06
Zm00001d031536	Oxysterol-binding protein-related protein 4B	-7.11504	6.87239	1.54113e-05	4.40199e-05
Zm00001d021995	LOB domain-containing protein 38	-5.97745	9.48993	6.55254e-07	3.79111e-06
Zm00001d039859	Metallothionein-like protein type 2	-5.76058	7.4574	8.31373e-07	4.08129e-06
Zm00001d044726	NF-X1-type zinc finger protein NFXL1	-5.48144	12.3946	8.10424e-09	4.56526e-07
Zm00001d005969	Transcription factor BIM3	-5.48015	10.2272	1.12859e-07	1.1427e-06
Zm00001d043339	RING/U-box superfamily protein	-5.06329	8.68189	1.0572e-07	1.14177e-06
Zm00001d015025	AMP binding protein	-4.87073	11.8192	3.99858e-08	7.19745e-07
Zm00001d029052		-4.83188	7.83367	3.51213e-06	1.35623e-05
Zm00001d018729	BZIP transcription factor family protein	-4.53788	6.61827	2.38191e-06	9.89408e-06
Zm00001d046472	Hemoglobin-like protein HbO	-4.44104	11.5127	7.97213e-07	4.03589e-06
Zm00001d000838		-4.20424	9.77431	5.55819e-07	3.54015e-06
ZemaCp086	ndhD	-3.90498	8.86762	3.78922e-08	7.19745e-07
Zm00001d039468	Grx_A2-glutaredoxin subgroup III	-3.85732	9.00692	4.4267e-07	3.11793e-06
Zm00001d013781	Chloroplast post-illumination chlorophyll fluorescence increase protein	-3.62195	12.0754	1.49613e-07	1.42573e-06
ZemaCp090	ndhI	-3.36682	5.11583	0.000283289	0.000559668
Zm00001d025901	FIP1	-3.28905	11.4542	1.50119e-05	4.40199e-05
Zm00001d048515	Stress responsive alpha-beta barrel domain protein	-2.48699	12.3937	1.75784e-05	4.66837e-05
Zm00001d023395	Stress-response A/B barrel domain-containing protein	-2.4744	12.4263	5.68172e-07	3.54015e-06
Zm00001d034020	DCL protein	-2.29121	9.13272	6.90003e-07	3.8545e-06
Zm00001d042481	OTU domain-containing protein	-2.18187	12.2196	1.29889e-06	5.845e-06
Zm00001d016364	Tetraspanin-2	-2.14315	5.76988	0.00123082	0.00193586
Zm00001d023423	ACT domain-containing protein ACR12	-2.07006	10.9913	3.51616e-06	1.35623e-05
Zm00001d020434	NAD(P)H-quinone oxidoreductase subunit L chloroplastic	-1.88353	13.8914	1.03086e-07	1.14177e-06
Zm00001d007366	Haloacid dehalogenase-like hydrolase domain-containing protein	-1.77107	12.7984	1.178e-06	5.45248e-06
Zm00001d018810	glycolate oxidase1	-1.67657	14.2197	2.63984e-07	2.10369e-06
Zm00001d022107	Glyceraldehyde-3-phosphate dehydrogenase A	-1.6264	14.5667	2.75295e-07	2.10369e-06
Zm00001d049490	Protein CHLORORESPIRATORY REDUCTION 6 chloroplastic	-1.62188	11.1709	1.75002e-05	4.66837e-05
Zm00001d049048	Heat shock protein binding protein	-1.60937	12.6321	3.82959e-06	1.44277e-05
Zm00001d034241	Malate dehydrogenase	-1.54024	12.5788	1.19942e-05	3.73666e-05
Zm00001d033537	Cox19-like CHCH family protein	-1.53968	9.86751	9.89823e-06	3.27247e-05
Zm00001d053952	Bax inhibitor 1	-1.47965	5.72416	0.023083	0.0281161
Zm00001d048201	Inositol-3-phosphate synthase isozyme 1	-1.44817	15.047	1.84046e-05	4.80894e-05
Zm00001d011487	isocitrate dehydrogenase1	-1.41321	10.6726	1.57602e-05	4.40199e-05
Zm00001d008619	triose phosphate isomerase3	-1.40115	10.2955	1.60394e-05	4.40403e-05
Zm00001d024965	Phosphoglycerate mutase-like protein	-1.3859	10.8243	3.646e-05	8.8157e-05
Zm00001d029620	UDP-glycosyltransferase 74B1	-1.36844	11.0256	7.14884e-05	0.000162787
Zm00001d018639	Pentatricopeptide repeat-containing protein ELI1 chloroplastic	-1.35898	13.5111	2.13298e-06	9.09322e-06
Zm00001d018639	Pentatricopeptide repeat-containing protein ELI1 chloroplastic	-1.35898	13.5111	2.13298e-06	9.09322e-06
Zm00001d022200	Chaperone DnaJ-domain superfamily protein	-1.34267	12.6487	1.05486e-05	3.41776e-05
Zm00001d047077	Beta-amylase 3 chloroplastic	-1.32811	9.89912	0.00137636	0.00210349
Zm00001d027511	Catalase isozyme 2	-1.30864	12.8827	0.000322409	0.000607328
Zm00001d024148	Photosynthetic NDH subunit of subcomplex B 1 chloroplastic	-1.26056	15.2815	5.28081e-07	3.54015e-06
Zm00001d048794	Phosphoserine phosphatase chloroplastic	-1.16289	8.68997	0.000250423	0.000500847
Zm00001d008993	DUF4378 domain protein	-1.15602	11.0755	8.25116e-05	0.000183108
Zm00001d032695	Malate dehydrogenase%2C cytoplasmic	-1.11977	13.0861	2.12903e-05	5.42545e-05
Zm00001d033980	ustilago maydis induced12	-1.11754	7.82715	0.0128458	0.0166481
Zm00001d030127	Plastidal glycolate/glycerate translocator 1 chloroplastic	-1.10016	14.5718	1.10641e-05	3.51448e-05
Zm00001d041701	Acyl carrier protein 2 chloroplastic	-1.05355	9.92521	0.00197212	0.00295818
Zm00001d003852	Inhibitor of apoptosis-like protein	-1.0172	9.20389	0.000995447	0.00159666

### Sheet: MS protoplast depleted
ensembl_gene_id	description	logFC	AveExpr	P.Value	adj.P.Val
Zm00001d000164	Phosphoribulokinase chloroplastic	4.54569	8.51603	1.56374e-05	4.40199e-05
Zm00001d000316	NADP-dependent malic enzyme%2C chloroplastic	3.05735	15.3422	1.38496e-08	4.56526e-07
Zm00001d002038	anti-sigma factor antagonist domain of sulfate transporter91	3.90264	10.9338	2.85686e-07	2.10369e-06
Zm00001d003781	Alpha carbonic anhydrase 1 chloroplastic	3.2905	8.67072	3.0776e-05	7.5541e-05
Zm00001d004513	Bifunctional 3-phosphoadenosine 5-phosphosulfate synthetase 2	1.2028	10.9785	4.14057e-05	9.86429e-05
Zm00001d004894	ribulose bisphosphate carboxylase small subunit2	3.45517	13.8121	1.73191e-08	4.67615e-07
Zm00001d006010		1.72871	6.91819	0.00680414	0.00942111
Zm00001d006158		1.72032	6.18599	0.087148	0.0973654
Zm00001d012231	Amino acid permease 6	3.15301	8.71044	7.23496e-05	0.000162787
Zm00001d014192	ACT domain-containing protein ACR11	1.66449	10.233	5.93371e-05	0.000139313
Zm00001d014271	Caltractin	1.66455	6.58837	0.0110204	0.0143976
Zm00001d016625	Os02g0519800 protein	3.49766	6.8543	0.00105616	0.00167743
Zm00001d017711	Phosphoribulokinase	3.32942	13.0423	1.40903e-08	4.56526e-07
Zm00001d018936	Probable ribose-5-phosphate isomerase 3 chloroplastic	2.8757	10.5432	7.65255e-07	3.99907e-06
Zm00001d019260		3.80761	6.04497	0.000760092	0.00128265
Zm00001d019312	beta glucosidase aggregating factor1	4.25481	8.02594	0.000183408	0.000390949
Zm00001d019850	Fatty acyl-CoA reductase 1	2.47671	8.04445	0.000290896	0.000567773
Zm00001d020910	Induced stolen tip protein TUB8	1.99307	6.72407	0.0145803	0.0185984
Zm00001d021672	Pyruvate phosphate dikinase regulatory protein 2	3.67528	9.37311	6.07926e-06	2.14096e-05
Zm00001d022561	Negatively light-regulated protein	1.98787	7.09329	0.00972469	0.0133508
Zm00001d023437	glycine decarboxylase1	2.95378	10.9634	7.39807e-07	3.99496e-06
Zm00001d023559	Fructose-bisphosphate aldolase	3.60362	15.2039	8.48471e-09	4.56526e-07
Zm00001d023673	sugars will eventually be exported transporter13b	5.06775	7.13157	0.000192791	0.000405612
Zm00001d023677	sugars will eventually be exported transporter13a	3.49491	10.3792	1.2775e-05	3.83251e-05
Zm00001d023699	glycine cleavage system protein H1	2.22434	10.2554	4.12934e-06	1.52035e-05
Zm00001d026137	OSJNBa0084K11.10 protein; protein	1.2185	7.28176	0.0229532	0.0281161
Zm00001d027454	Heavy metal transport/detoxification superfamily protein	1.88684	8.46002	0.000537092	0.00093558
Zm00001d028260	glutamine synthetase6	1.04265	10.6011	0.000165046	0.000356499
Zm00001d028471	phosphoenolpyruvate carboxykinase1	3.02559	14.8692	6.04411e-08	8.90133e-07
Zm00001d029716	Heavy metal transport/detoxification superfamily protein	1.18472	8.99457	0.000974149	0.00157812
Zm00001d031253	dicarboxylic acid transporter2	4.00104	11.2391	2.16641e-07	1.84715e-06
Zm00001d032152	cinnamoyl CoA reductase1	1.00839	12.1792	0.00175077	0.00265071
Zm00001d032332	Quinone oxidoreductase-like protein At1g23740	3.32569	9.33393	1.22446e-05	3.7427e-05
Zm00001d033551	Phosphoglycerate mutase-like family protein	1.44704	9.92901	7.1895e-05	0.000162787
Zm00001d033555	Fumarylacetoacetate (FAA) hydrolase family	3.03014	6.84196	0.00129862	0.00202286
Zm00001d033747	Glutamine synthetase root isozyme 2	3.2558	10.0698	7.56735e-06	2.60832e-05
Zm00001d035115	multidrug and toxic compound extrusion1	3.41701	7.5575	0.000337857	0.000609286
Zm00001d035212	Chloroplast stem-loop binding protein of 41 kDa b chloroplastic	1.78898	10.8817	5.4613e-06	1.96607e-05
Zm00001d035243	Amino acid permease 6	4.28875	6.06917	0.000309435	0.000596767
Zm00001d035605	Putative MYB DNA-binding domain superfamily protein	1.52016	12.4883	2.45598e-05	6.12105e-05
Zm00001d035717	WAT1-related protein	4.5067	7.86057	0.0002197	0.0004563
Zm00001d037228	NOD26-like membrane intrinsic protein2	3.30132	10.1247	2.14339e-05	5.42545e-05
Zm00001d039865	triose phosphate isomerase4	1.61919	9.27683	0.000238666	0.000489417
Zm00001d040002	Metal tolerance protein 10	2.23099	7.90837	0.000799268	0.00133486
Zm00001d040659	Late embryogenesis abundant protein Lea5	2.98403	10.3916	8.87637e-07	4.22933e-06
Zm00001d041067	sugars will eventually be exported transporter13c	3.30172	10.0413	1.85168e-06	8.10736e-06
Zm00001d042050	Protein RETICULATA-RELATED 4 chloroplastic	4.86178	13.0169	1.52217e-09	2.46592e-07
Zm00001d042840	Sedoheptulose-17-bisphosphatase chloroplastic	1.97036	13.193	5.98112e-07	3.58867e-06
Zm00001d042867	bowman-birk inhibitor1	1.80749	7.95328	0.0228242	0.0281161
Zm00001d043240	Sulfite exporter TauE/SafE family protein	1.04105	7.99359	0.00993737	0.0134155
Zm00001d043298	P-loop containing nucleoside triphosphate hydrolases superfamily protein	2.39661	7.95977	0.000330231	0.000609286
Zm00001d044925	CP12-1	3.17436	11.8471	4.97788e-08	8.06417e-07
Zm00001d048583	Thioesterase family protein%2C mRNA	1.72115	7.36565	0.00561816	0.00791428
Zm00001d048593	RUBISCO activase2	2.75986	13.7997	8.17505e-08	1.10363e-06
Zm00001d048703	benzoxazinone synthesis4	3.2631	10.6924	2.7253e-06	1.10375e-05
Zm00001d048705	benzoxazinone synthesis5	1.36845	11.2112	0.000314448	0.0005993
Zm00001d048737		1.06487	10.2081	0.000338492	0.000609286
Zm00001d049079	myb domain protein 69	2.70616	6.76893	0.00263467	0.00388015
Zm00001d050889	Oxygen evolving enhancer protein 3	3.07765	5.0451	0.0102537	0.0136156
Zm00001d051908	OSIGBa0147B06.5 protein	2.26658	10.402	7.81136e-06	2.63633e-05
Zm00001d052595	Ribulose bisphosphate carboxylase small chain%2C chloroplastic	3.04245	14.1829	3.9783e-08	7.19745e-07
Zm00001d053015	Fructose-bisphosphate aldolase	4.60919	10.4526	2.08054e-07	1.84715e-06

### Sheet: MS protoplast enriched
ensembl_gene_id	description	logFC	AveExpr	P.Value	adj.P.Val
ZemaCp086	ndhD	-3.90498	8.86762	3.78922e-08	7.19745e-07
ZemaCp090	ndhI	-3.36682	5.11583	0.000283289	0.000559668
Zm00001d000838		-4.20424	9.77431	5.55819e-07	3.54015e-06
Zm00001d003852	Inhibitor of apoptosis-like protein	-1.0172	9.20389	0.000995447	0.00159666
Zm00001d005969	Transcription factor BIM3	-5.48015	10.2272	1.12859e-07	1.1427e-06
Zm00001d007366	Haloacid dehalogenase-like hydrolase domain-containing protein	-1.77107	12.7984	1.178e-06	5.45248e-06
Zm00001d008619	triose phosphate isomerase3	-1.40115	10.2955	1.60394e-05	4.40403e-05
Zm00001d008993	DUF4378 domain protein	-1.15602	11.0755	8.25116e-05	0.000183108
Zm00001d011487	isocitrate dehydrogenase1	-1.41321	10.6726	1.57602e-05	4.40199e-05
Zm00001d013781	Chloroplast post-illumination chlorophyll fluorescence increase protein	-3.62195	12.0754	1.49613e-07	1.42573e-06
Zm00001d015025	AMP binding protein	-4.87073	11.8192	3.99858e-08	7.19745e-07
Zm00001d016364	Tetraspanin-2	-2.14315	5.76988	0.00123082	0.00193586
Zm00001d018639	Pentatricopeptide repeat-containing protein ELI1 chloroplastic	-1.35898	13.5111	2.13298e-06	9.09322e-06
Zm00001d018639	Pentatricopeptide repeat-containing protein ELI1 chloroplastic	-1.35898	13.5111	2.13298e-06	9.09322e-06
Zm00001d018729	BZIP transcription factor family protein	-4.53788	6.61827	2.38191e-06	9.89408e-06
Zm00001d018810	glycolate oxidase1	-1.67657	14.2197	2.63984e-07	2.10369e-06
Zm00001d020434	NAD(P)H-quinone oxidoreductase subunit L chloroplastic	-1.88353	13.8914	1.03086e-07	1.14177e-06
Zm00001d020492	Probable WRKY transcription factor 40	-10.3885	9.51311	8.98605e-08	1.1198e-06
Zm00001d021995	LOB domain-containing protein 38	-5.97745	9.48993	6.55254e-07	3.79111e-06
Zm00001d022107	Glyceraldehyde-3-phosphate dehydrogenase A	-1.6264	14.5667	2.75295e-07	2.10369e-06
Zm00001d022200	Chaperone DnaJ-domain superfamily protein	-1.34267	12.6487	1.05486e-05	3.41776e-05
Zm00001d023395	Stress-response A/B barrel domain-containing protein	-2.4744	12.4263	5.68172e-07	3.54015e-06
Zm00001d023423	ACT domain-containing protein ACR12	-2.07006	10.9913	3.51616e-06	1.35623e-05
Zm00001d024148	Photosynthetic NDH subunit of subcomplex B 1 chloroplastic	-1.26056	15.2815	5.28081e-07	3.54015e-06
Zm00001d024965	Phosphoglycerate mutase-like protein	-1.3859	10.8243	3.646e-05	8.8157e-05
Zm00001d025901	FIP1	-3.28905	11.4542	1.50119e-05	4.40199e-05
Zm00001d027511	Catalase isozyme 2	-1.30864	12.8827	0.000322409	0.000607328
Zm00001d029052		-4.83188	7.83367	3.51213e-06	1.35623e-05
Zm00001d029620	UDP-glycosyltransferase 74B1	-1.36844	11.0256	7.14884e-05	0.000162787
Zm00001d030127	Plastidal glycolate/glycerate translocator 1 chloroplastic	-1.10016	14.5718	1.10641e-05	3.51448e-05
Zm00001d031536	Oxysterol-binding protein-related protein 4B	-7.11504	6.87239	1.54113e-05	4.40199e-05
Zm00001d032695	Malate dehydrogenase%2C cytoplasmic	-1.11977	13.0861	2.12903e-05	5.42545e-05
Zm00001d033537	Cox19-like CHCH family protein	-1.53968	9.86751	9.89823e-06	3.27247e-05
Zm00001d033980	ustilago maydis induced12	-1.11754	7.82715	0.0128458	0.0166481
Zm00001d034020	DCL protein	-2.29121	9.13272	6.90003e-07	3.8545e-06
Zm00001d034241	Malate dehydrogenase	-1.54024	12.5788	1.19942e-05	3.73666e-05
Zm00001d039468	Grx_A2-glutaredoxin subgroup III	-3.85732	9.00692	4.4267e-07	3.11793e-06
Zm00001d039859	Metallothionein-like protein type 2	-5.76058	7.4574	8.31373e-07	4.08129e-06
Zm00001d041701	Acyl carrier protein 2 chloroplastic	-1.05355	9.92521	0.00197212	0.00295818
Zm00001d042481	OTU domain-containing protein	-2.18187	12.2196	1.29889e-06	5.845e-06
Zm00001d043339	RING/U-box superfamily protein	-5.06329	8.68189	1.0572e-07	1.14177e-06
Zm00001d044726	NF-X1-type zinc finger protein NFXL1	-5.48144	12.3946	8.10424e-09	4.56526e-07
Zm00001d046472	Hemoglobin-like protein HbO	-4.44104	11.5127	7.97213e-07	4.03589e-06
Zm00001d047077	Beta-amylase 3 chloroplastic	-1.32811	9.89912	0.00137636	0.00210349
Zm00001d048201	Inositol-3-phosphate synthase isozyme 1	-1.44817	15.047	1.84046e-05	4.80894e-05
Zm00001d048515	Stress responsive alpha-beta barrel domain protein	-2.48699	12.3937	1.75784e-05	4.66837e-05
Zm00001d048794	Phosphoserine phosphatase chloroplastic	-1.16289	8.68997	0.000250423	0.000500847
Zm00001d049048	Heat shock protein binding protein	-1.60937	12.6321	3.82959e-06	1.44277e-05
Zm00001d049490	Protein CHLORORESPIRATORY REDUCTION 6 chloroplastic	-1.62188	11.1709	1.75002e-05	4.66837e-05
Zm00001d053952	Bax inhibitor 1	-1.47965	5.72416	0.023083	0.0281161
