## Supplementary Table 3 for "Phloem loading via the abaxial bundle sheath cells in maize leaves"

### Sheet: MS1
GO biological process complete for mesophyll cluster 1	Fold enrichment	raw P-value	FDR
photosynthesis (GO:0015979)	95.32	1.8e-53	8.51e-50
photosynthesis, light harvesting in photosystem I (GO:0009768)	> 100	3.66e-30	8.66e-27
photosynthesis, light harvesting (GO:0009765)	> 100	1.26e-28	1.99e-25
protein-chromophore linkage (GO:0018298)	> 100	8.06e-28	9.52e-25
photosynthesis, light reaction (GO:0019684)	97.96	3.1e-27	2.93e-24
response to light stimulus (GO:0009416)	42.42	2.03e-20	1.6e-17
response to radiation (GO:0009314)	37.45	1.21e-19	8.13e-17
generation of precursor metabolites and energy (GO:0006091)	16.28	2.07e-15	1.22e-12
response to abiotic stimulus (GO:0009628)	18.76	2.37e-15	1.25e-12
photosystem II stabilization (GO:0042549)	> 100	1.51e-07	7.11e-05
cellular metabolic process (GO:0044237)	2.18	1.66e-07	7.15e-05
regulation of photosynthesis, light reaction (GO:0042548)	> 100	1.81e-06	0.000713
regulation of generation of precursor metabolites and energy (GO:0043467)	> 100	4.08e-06	0.00148
regulation of photosynthesis (GO:0010109)	> 100	4.69e-06	0.00158
protein modification process (GO:0036211)	3	4.71e-05	0.0148
cellular protein modification process (GO:0006464)	3	4.71e-05	0.0139
metabolic process (GO:0008152)	1.76	5.93e-05	0.0165
macromolecule modification (GO:0043412)	2.67	0.00019	0.0499
cellular process (GO:0009987)	1.6	0.000206	0.0512
response to stimulus (GO:0050896)	2.77	0.000208	0.0491

### Sheet: MS2
GO biological process complete for mesophyll cluster 2	Fold enrichment	raw P-value	FDR
nucleic acid metabolic process (GO:0090304)	0.1	7.53e-07	0.00356
triose phosphate transport (GO:0015717)	59.29	4.23e-05	0.0399
immune system process (GO:0002376)	11.86	1.86e-05	0.0439
RNA metabolic process (GO:0016070)	0.07	2.97e-05	0.0467
triose phosphate transmembrane transport (GO:0035436)	59.29	4.23e-05	0.0499

### Sheet: MS3
GO biological process complete for mesophyll cluster 3	Fold enrichment	raw P-value	FDR
peptide biosynthetic process (GO:0043043)	7.78	6.55e-11	1.03e-07
translation (GO:0006412)	7.93	4.96e-11	1.17e-07
peptide metabolic process (GO:0006518)	7.31	4.53e-11	2.14e-07
amide biosynthetic process (GO:0043604)	7.08	2.72e-10	3.21e-07
cellular amide metabolic process (GO:0043603)	6.39	3.78e-10	3.57e-07
biosynthetic process (GO:0009058)	3.28	1.85e-08	1.25e-05
cellular biosynthetic process (GO:0044249)	3.42	1.6e-08	1.26e-05
organic substance biosynthetic process (GO:1901576)	3.36	2.29e-08	1.35e-05
cellular nitrogen compound biosynthetic process (GO:0044271)	4.46	3.84e-08	2.01e-05
organonitrogen compound biosynthetic process (GO:1901566)	4.28	7.27e-08	3.43e-05
cellular macromolecule biosynthetic process (GO:0034645)	3.8	1.96e-06	0.000841
macromolecule biosynthetic process (GO:0009059)	3.69	2.91e-06	0.00115
metabolic process (GO:0008152)	1.65	1.42e-05	0.00479
gene expression (GO:0010467)	3.27	1.4e-05	0.00511
regulation of protein complex stability (GO:0061635)	> 100	2.87e-05	0.00903
oxidation-reduction process (GO:0055114)	3.14	4.36e-05	0.0129
carotene biosynthetic process (GO:0016120)	> 100	0.000133	0.0349
response to light intensity (GO:0009642)	33.16	0.000128	0.0355

### Sheet: MS4
GO biological process complete for mesophyll cluster 4	Fold enrichment	raw P-value	FDR
peptide metabolic process (GO:0006518)	20.41	6.65e-139	3.14e-135
translation (GO:0006412)	22.56	5.24e-138	1.24e-134
peptide biosynthetic process (GO:0043043)	22.15	4.61e-137	7.27e-134
amide biosynthetic process (GO:0043604)	20.31	8.56e-134	1.01e-130
cellular amide metabolic process (GO:0043603)	17.98	2.89e-133	2.73e-130
gene expression (GO:0010467)	10.18	5.58e-108	4.39e-105
organonitrogen compound biosynthetic process (GO:1901566)	11.31	4.73e-107	3.19e-104
cellular nitrogen compound biosynthetic process (GO:0044271)	11.52	4.05e-105	2.39e-102
cellular macromolecule biosynthetic process (GO:0034645)	10.91	2.74e-101	1.44e-98
macromolecule biosynthetic process (GO:0009059)	10.67	4.51e-101	2.13e-98
cellular nitrogen compound metabolic process (GO:0034641)	5.63	1.46e-79	6.27e-77
organic substance biosynthetic process (GO:1901576)	6.54	2.35e-78	9.26e-76
cellular biosynthetic process (GO:0044249)	6.61	3.64e-78	1.32e-75
biosynthetic process (GO:0009058)	6.19	3.61e-76	1.22e-73
cellular protein metabolic process (GO:0044267)	4.46	2.93e-58	9.22e-56
protein metabolic process (GO:0019538)	3.95	1.48e-52	4.37e-50
organonitrogen compound metabolic process (GO:1901564)	3.46	3.38e-50	9.38e-48
nitrogen compound metabolic process (GO:0006807)	2.81	2.87e-44	7.54e-42
cellular macromolecule metabolic process (GO:0044260)	3.35	9.04e-44	2.25e-41
ribosome biogenesis (GO:0042254)	16.66	5.41e-43	1.28e-40
macromolecule metabolic process (GO:0043170)	2.92	7.35e-43	1.65e-40
ribonucleoprotein complex biogenesis (GO:0022613)	13.82	4.87e-41	1.05e-38
cellular metabolic process (GO:0044237)	2.46	1.62e-39	3.33e-37
organic substance metabolic process (GO:0071704)	2.38	3.07e-37	6.03e-35
ribosomal large subunit biogenesis (GO:0042273)	30.9	1.17e-33	2.21e-31
primary metabolic process (GO:0044238)	2.37	1.6e-33	2.9e-31
metabolic process (GO:0008152)	2.07	2.22e-31	3.89e-29
ribosome assembly (GO:0042255)	37.94	3.69e-30	6.23e-28
cytoplasmic translation (GO:0002181)	30.9	4.18e-27	6.81e-25
cellular process (GO:0009987)	1.84	2.48e-26	3.91e-24
cellular component biogenesis (GO:0044085)	6.13	4.36e-26	6.65e-24
ribonucleoprotein complex assembly (GO:0022618)	18.65	3.61e-24	5.33e-22
ribonucleoprotein complex subunit organization (GO:0071826)	18.34	5.34e-24	7.65e-22
organelle assembly (GO:0070925)	19.76	7.59e-24	1.05e-21
Unclassified (UNCLASSIFIED)	0.31	1.88e-23	2.47e-21
biological_process (GO:0008150)	1.56	1.88e-23	2.54e-21
ribosomal large subunit assembly (GO:0000027)	35.64	6.15e-16	7.85e-14
protein-containing complex assembly (GO:0065003)	7.19	1.17e-15	1.45e-13
cellular protein-containing complex assembly (GO:0034622)	7.54	1.31e-15	1.58e-13
ribosomal small subunit biogenesis (GO:0042274)	18.63	2.62e-15	3.09e-13
ribosomal small subunit assembly (GO:0000028)	44.51	1.33e-14	1.53e-12
translational elongation (GO:0006414)	23.76	6.59e-14	7.41e-12
protein-containing complex subunit organization (GO:0043933)	6.05	6.96e-14	7.47e-12
cellular component assembly (GO:0022607)	5.8	6.87e-14	7.55e-12
cellular component organization or biogenesis (GO:0071840)	2.76	4.96e-12	5.21e-10
maturation of LSU-rRNA (GO:0000470)	26.56	2e-11	2.05e-09
rRNA processing (GO:0006364)	8.95	2.33e-11	2.34e-09
rRNA metabolic process (GO:0016072)	8.73	3.36e-11	3.3e-09
ncRNA processing (GO:0034470)	5.99	7.98e-09	7.69e-07
ncRNA metabolic process (GO:0034660)	4.86	1.47e-07	1.39e-05
RNA processing (GO:0006396)	3.66	5.09e-07	4.72e-05
maturation of LSU-rRNA from tricistronic rRNA transcript (SSU-rRNA, 5.8S rRNA, LSU-rRNA) (GO:0000463)	27.41	2.13e-06	0.000194
macromolecule modification (GO:0043412)	0.24	5.42e-06	0.000483
cellular protein modification process (GO:0006464)	0.23	1.41e-05	0.00121
protein modification process (GO:0036211)	0.23	1.41e-05	0.00124
assembly of large subunit precursor of preribosome (GO:1902626)	84.98	1.62e-05	0.00136
cellular modified amino acid metabolic process (GO:0006575)	6.84	0.000318	0.0259
glutathione metabolic process (GO:0006749)	8.95	0.000314	0.0261
regulation of translation (GO:0006417)	6.66	0.000364	0.0291
regulation of cellular amide metabolic process (GO:0034248)	6.5	0.000415	0.0327
maturation of SSU-rRNA (GO:0030490)	8.25	0.000448	0.0347

### Sheet: MS5
GO biological process complete for mesophyll cluster 5	Fold enrichment	raw P-value	FDR
peptide metabolic process (GO:0006518)	18.07	1.26e-108	5.95e-105
peptide biosynthetic process (GO:0043043)	19.64	8.14e-108	1.92e-104
translation (GO:0006412)	19.82	4.51e-107	7.1e-104
amide biosynthetic process (GO:0043604)	18.04	3.16e-105	3.73e-102
cellular amide metabolic process (GO:0043603)	15.94	4.68e-104	4.42e-101
organonitrogen compound biosynthetic process (GO:1901566)	10.82	8.82e-94	6.94e-91
cellular nitrogen compound biosynthetic process (GO:0044271)	10.72	8.47e-88	5.72e-85
gene expression (GO:0010467)	8.95	3.56e-81	2.1e-78
cellular macromolecule biosynthetic process (GO:0034645)	9.6	8.38e-77	4.4e-74
macromolecule biosynthetic process (GO:0009059)	9.32	1.59e-75	7.52e-73
biosynthetic process (GO:0009058)	6.12	1.66e-70	7.12e-68
cellular biosynthetic process (GO:0044249)	6.42	5.35e-70	2.11e-67
organic substance biosynthetic process (GO:1901576)	6.26	4.93e-68	1.79e-65
cellular nitrogen compound metabolic process (GO:0034641)	5.2	1.18e-63	3.98e-61
organonitrogen compound metabolic process (GO:1901564)	3.46	1.31e-47	4.11e-45
cellular protein metabolic process (GO:0044267)	3.99	5.87e-43	1.73e-40
nitrogen compound metabolic process (GO:0006807)	2.79	6.32e-41	1.76e-38
protein metabolic process (GO:0019538)	3.54	2.28e-38	5.98e-36
cellular metabolic process (GO:0044237)	2.45	8.71e-37	2.17e-34
ribosome biogenesis (GO:0042254)	15.12	2.36e-35	5.57e-33
organic substance metabolic process (GO:0071704)	2.37	1.29e-34	2.91e-32
ribonucleoprotein complex biogenesis (GO:0022613)	12.63	6.18e-34	1.33e-31
cellular macromolecule metabolic process (GO:0044260)	3	3.37e-31	6.93e-29
metabolic process (GO:0008152)	2.06	2.82e-29	5.55e-27
macromolecule metabolic process (GO:0043170)	2.6	4.36e-29	8.24e-27
ribosomal large subunit biogenesis (GO:0042273)	27.28	4.6e-27	8.35e-25
primary metabolic process (GO:0044238)	2.25	9.57e-27	1.68e-24
ribosome assembly (GO:0042255)	35.37	3.79e-26	6.39e-24
cellular process (GO:0009987)	1.85	1.71e-25	2.79e-23
cytoplasmic translation (GO:0002181)	30.01	9.43e-25	1.48e-22
ribonucleoprotein complex assembly (GO:0022618)	17.47	5.76e-21	8.24e-19
Unclassified (UNCLASSIFIED)	0.33	5.65e-21	8.35e-19
biological_process (GO:0008150)	1.54	5.65e-21	8.62e-19
ribonucleoprotein complex subunit organization (GO:0071826)	17.18	8.15e-21	1.13e-18
organelle assembly (GO:0070925)	18.42	1.47e-20	1.99e-18
cellular component biogenesis (GO:0044085)	5.51	1.81e-20	2.37e-18
cellular protein-containing complex assembly (GO:0034622)	7.1	1.73e-13	2.21e-11
ribosomal small subunit assembly (GO:0000028)	42.87	2.78e-13	3.45e-11
ribosomal large subunit assembly (GO:0000027)	31.94	2.99e-13	3.62e-11
ribosomal small subunit biogenesis (GO:0042274)	17.26	3.66e-13	4.33e-11
protein-containing complex assembly (GO:0065003)	6.53	9.59e-13	1.1e-10
cellular component assembly (GO:0022607)	5.3	2.48e-11	2.79e-09
protein-containing complex subunit organization (GO:0043933)	5.5	3.04e-11	3.34e-09
translational elongation (GO:0006414)	19.36	3.24e-10	3.48e-08
maturation of LSU-rRNA (GO:0000470)	22.51	6.73e-09	7.07e-07
rRNA processing (GO:0006364)	7.8	7.18e-09	7.38e-07
rRNA metabolic process (GO:0016072)	7.62	9.66e-09	9.71e-07
cellular component organization or biogenesis (GO:0071840)	2.44	1.72e-08	1.69e-06
tricarboxylic acid biosynthetic process (GO:0072351)	80.02	6.23e-07	5.77e-05
nicotianamine metabolic process (GO:0030417)	80.02	6.23e-07	5.88e-05
nicotianamine biosynthetic process (GO:0030418)	80.02	6.23e-07	6e-05
ncRNA processing (GO:0034470)	5.23	8.14e-07	7.4e-05
tricarboxylic acid metabolic process (GO:0072350)	23.69	3.98e-06	0.000355
ncRNA metabolic process (GO:0034660)	4.24	8.48e-06	0.000742
RNA processing (GO:0006396)	3.32	1.2e-05	0.00103
assembly of large subunit precursor of preribosome (GO:1902626)	90.02	1.36e-05	0.00115
S-adenosylmethionine metabolic process (GO:0046500)	49.1	5.78e-05	0.00479
macromolecule modification (GO:0043412)	0.3	6.43e-05	0.00524
sulfur compound metabolic process (GO:0006790)	5.21	7.99e-05	0.0064
cellular protein modification process (GO:0006464)	0.29	0.000174	0.0135
protein modification process (GO:0036211)	0.29	0.000174	0.0137
L-methionine salvage from S-adenosylmethionine (GO:0019284)	> 100	0.000181	0.0138
S-adenosylmethionine cycle (GO:0033353)	90.02	0.000449	0.0326
cellular biogenic amine biosynthetic process (GO:0042401)	12	0.000444	0.0328
amine biosynthetic process (GO:0009309)	12	0.000444	0.0333
carboxylic acid biosynthetic process (GO:0046394)	3.58	0.000619	0.0436
organic acid biosynthetic process (GO:0016053)	3.58	0.000619	0.0443
sulfur amino acid metabolic process (GO:0000096)	10.75	0.000659	0.0458
